# Proteomic profiling of the oncogenic septin 9 reveals isoform-specific interactions in breast cancer cells

**DOI:** 10.1101/566513

**Authors:** Louis Devlin, George Perkins, Jonathan R. Bowen, Cristina Montagna, Elias T. Spiliotis

**Author notes:** Corresponding author: Elias T. Spiliotis, Department of Biology, Drexel University, PISB 423, 3245 Chestnut St, Philadelphia, PA 19104, USA.

## Abstract

Septins are a family of multimeric GTP-binding proteins, which are abnormally expressed in cancer. Septin 9 *(SEPT9)* is an essential and ubiquitously expressed septin with multiple isoforms, which have differential expression patterns and effects in breast cancer cells. It is unknown, however, if SEPT9 isoforms associate with different molecular networks and functions. Here, we performed a proteomic screen in MCF-7 breast cancer cells to identify the interactome of GFP-SEPT9 isoforms 1, 4 and 5, which vary significantly in their N-terminal extensions. While all three isoforms associated with SEPT2 and SEPT7, the truncated SEPT9_i4 and SEPT9_i5 interacted with septins of the SEPT6 group more promiscuously than SEPT9_i1, which bound predominately SEPT8. Spatial mapping and functional clustering of non-septin partners showed isoform-specific differences in interactions with proteins of distinct subcellular organelles (e.g., nuclei, centrosomes, cilia) and functions such as cell signaling and ubiquitination. Notably, the interactome of the full length SEPT9_i1 was more enriched in cytoskeletal regulators, while the truncated SEPT9_i4 and SEPT9_i5 exhibited preferential and isoform-specific interactions with nuclear, signaling and ubiquitinating proteins. These data provide evidence for isoform-specific interactions, which arise from truncations in the N-terminal extensions of SEPT9, and point to novel roles in the pathogenesis of breast cancer.
