## Supplemental Table S2 for "Proteomic profiling of the oncogenic septin 9 reveals isoform-specific interactions in breast cancer cells"

### Sheet: Summary
Isoform 1
	Run 1	Run 2	Run 3	Run 4	Run 5			Run 1						Run 2						Run 3						Run 4						Run 5
	i1	i1	i1	i1	i1	Total		Accession	Peptide ID	Spectral Matches	-10lgP	RT	Unique?	Accession	Peptide ID	Spectral Matches	-10lgP	RT	Unique?	Accession	Peptide ID	Spectral Matches	-10lgP	RT	Unique?	Accession	Peptide ID	Spectral Matches	-10lgP	RT	Unique?	Accession	Peptide ID	Spectral Matches	-10lgP	RT	Unique?
Periplakin/PPL	0	1	0	0	1	2								tr|K7EQ71|K7EQ71_HUMAN	R.RGPQ(+.98)VEVK.E	1	15.61	7.71	Y													tr|K7EKI8|K7EKI8_HUMAN	R.ARLQ(+.98)SPATKV.K	1	15.03	21.26	Y
STE20-like serine/threonine-protein kinase/SLK	0	0	1	1	0	2														sp|Q9H2G2|SLK_HUMAN	L.KKIIQQQK.A	3	23.84	21.07	Y	sp|Q9H2G2|SLK_HUMAN	L.KKIIQQQK.A	3	27.18	21.18	Y
APC variant protein	1	0	0	1	0	2		tr|Q4LE70|Q4LE70_HUMAN	K.NASSIPR.S	1	20.96	17.47	Y													sp|P25054|APC_HUMAN	K.NASSIPR.S	1	25.49	17.55	Y
KIAA0423/FAM179B/Crescerin	0	0	1	1	0	2														tr|G3XAE9|G3XAE9_HUMAN	R.GAAGDH.G	1	16.77	52.73	Y	tr|G3XAE9|G3XAE9_HUMAN	R.GAAGDH.G	1	20.22	54.34	Y
SCL/TAL1 interrupting locus/STIL	0	0	1	1	0	2														tr|Q5T0D0|Q5T0D0_HUMAN	S.TLNSR.Q	1	20.39	17.01	Y	tr|B7ZLW5|B7ZLW5_HUMAN	S.TLNSR.Q	1	17.54	17.16	Y
HERC1	1	0	1	0	0	2		tr|A0A024R5W0|A0A024R5W0_HUMAN	L.LGVVK.E	1	17.86	3.03	Y							tr|A0A024R5W0|A0A024R5W0_HUMAN	K.VKICDMQ(+.98)MR.G	1	17.43	17.1	Y
Sterile alpha motif domain containing 11 splice variant ASV23/SAMD11	0	0	1	1	0	2														tr|I7G283|I7G283_HUMAN	R.GDPATA.D	1	15.75	41.31	Y	tr|I7G283|I7G283_HUMAN	R.GDPATA.D	1	15.49	39.87	Y
KRT23 (Histone deacetylase inducible)	0	0	1	1	0	2														tr|Q8TC04|Q8TC04_HUMAN	A.SPATVQSR.Q	2	21.94	14.22	Y	tr|Q8TC04|Q8TC04_HUMAN	A.SPATVQSR.Q	2	21.35	14.32	Y
FKSG42/RacGAP1P Pseudogene	0	0	1	1	0	2														tr|Q9BZ74|Q9BZ74_HUMAN	P.TLNSR.Q	1	20.39	17.01	Y	tr|H0YIK5|H0YIK5_HUMAN	S.TLNSR.Q	1	17.54	17.16	Y
Isoform 4
	Run 1	Run 2	Run 3	Run 4	Run 5			Run 1						Run 2						Run 3						Run 4						Run 5
	i4	i4	i4	i4	i4	Total		Accession	Peptide ID	Spectral Matches	-10lgP	RT	Unique?	Accession	Peptide ID	Spectral Matches	-10lgP	RT	Unique?	Accession	Peptide ID	Spectral Matches	-10lgP	RT	Unique?	Accession	Peptide ID	Spectral Matches	-10lgP	RT	Unique?	Accession	Peptide ID	Spectral Matches	-10lgP	RT	Unique?
TMEM43	1	1	0	1	1	4		tr|A0A0S2Z5N2|A0A0S2Z5N2_HUMAN	H.VVTWLPR.G	1	19.63	18.21	Y	tr|A0A0S2Z5N2|A0A0S2Z5N2_HUMAN	H.VVTWLPR.G	1	18.99	18.08	Y							tr|A0A0S2Z5N2|A0A0S2Z5N2_HUMAN	H.VVTWLPR.G	1	18.53	18.26	Y	tr|A0A0S2Z5N2|A0A0S2Z5N2_HUMAN	H.VVTWLPR.G	1	20.18	19.64	Y
SEPT8	1	1	0	1	0	3		tr|A0A087X142|A0A087X142_HUMAN	N.ILC(+57.02)VGETGIGK.S	1	52.46	20.64	Y	tr|A6NFQ9|A6NFQ9_HUMAN	N.ILC(+57.02)VGETGIGK.S	1	27.67	20.63	Y							tr|B7ZVZ1|B7ZVZ1_HUMAN	R.FSNAEPEPR.S	1	28.2	8.28	Y
FER1L6	0	1	1	1	0	3								sp|Q2WGJ9|FR1L6_HUMAN	E.AKGIIQQQK.K	1	19.71	20.57	Y	sp|Q2WGJ9|FR1L6_HUMAN	E.AKGIIQQQK.K	3	27.69	20.82	Y	sp|Q2WGJ9|FR1L6_HUMAN	E.AKGIIQQQK.K	3	25.13	21.13	Y
MICALCL	1	1	0	0	1	3		sp|Q6ZW33|MICLK_HUMAN	V.RPLLLPR.A	1	17.99	17.51	Y	sp|Q6ZW33|MICLK_HUMAN	V.RPLLLPR.A	1	16.7	16.87	Y													sp|Q6ZW33|MICLK_HUMAN	V.RPLLLPR.A	1	20.13	18.84	Y
STE20-like serine/threonine-protein kinase/SLK	0	0	1	1	0	2														sp|Q9H2G2|SLK_HUMAN	L.KKIIQQQK.A	2	22.33	20.44	Y	sp|Q9H2G2|SLK_HUMAN	L.KKIIQQQK.A	1	26.02	21.22	Y
MAP1A	0	1	0	1	0	2								tr|E9PGC8|E9PGC8_HUMAN	P.ATSGK.V	1	15.04	36.46	Y							tr|E9PGC8|E9PGC8_HUMAN	V.GRGGRR.R	2	16.53	55.4	Y
APC variant protein	1	0	1	0	0	2		tr|Q4LE70|Q4LE70_HUMAN	K.NASSIPR.S	1	22.83	18.21	Y							tr|A1YR11|A1YR11_HUMAN	K.NASSIPR.S	1	23.02	16.81	Y
MANBA	0	0	1	1	0	2														tr|E9PFW2|E9PFW2_HUMAN	T.AEVAYQIK.R	1	17.9	3.76	Y	sp|O00462|MANBA_HUMAN	S.VTAEVAYQIK.R	3	24.62	4.4	Y
RNF213	0	0	1	1	0	2														sp|Q63HN8|RN213_HUMAN	R.GLPPV.V	1	16.27	53.25	Y	tr|A0A0A0MTR7|A0A0A0MTR7_HUMAN	R.GLPPV.V	1	18.22	53.93	Y
NEFL	0	1	0	1	0	2								tr|A0A0S2Z4B1|A0A0S2Z4B1_HUMAN	Q.ELEDK.Q	1	15.63	4.34	Y							tr|I6L9F6|I6L9F6_HUMAN	H.ISSVR.S	1	21.17	3.84	Y
GML	0	0	1	1	0	2														sp|Q99445|GML_HUMAN	S.IRINSR.E	1	21.38	14.09	Y	sp|Q99445|GML_HUMAN	S.IRINSR.E	2	20.14	14.28	Y
CREBBP	0	1	1	0	0	2								sp|Q92793|CBP_HUMAN	R.HDC(+57.02)PVCLPLK.N	1	15.92	31.04	Y	tr|I3L466|I3L466_HUMAN	T.EPDPGESK.G	1	22.42	4.36	Y
AKAP13	1	0	0	0	1	2		tr|A0A087WTD7|A0A087WTD7_HUMAN	P.VSLPR.R	1	17.18	17.39	Y																			tr|A0A087WTD7|A0A087WTD7_HUMAN	V.VGPVSLPR.R	1	28.47	18.91	Y
KRT23 (Histone deacetylase inducible)	0	0	1	1	0	2														tr|Q8TC04|Q8TC04_HUMAN	A.SPATVQSR.Q	5	22.24	13.96	Y	tr|A0A024R1X9|A0A024R1X9_HUMAN	A.SPATVQSR.Q	2	20.33	14.3	Y
Isoform5
	Run 1	Run 2	Run 3	Run 4	Run 5			Run 1						Run 2						Run 3						Run 4						Run 5
	i5	i5	i5	i5	i5	Total		Accession	Peptide ID	Spectral Matches	-10lgP	RT	Unique?	Accession	Peptide ID	Spectral Matches	-10lgP	RT	Unique?	Accession	Peptide ID	Spectral Matches	-10lgP	RT	Unique?	Accession	Peptide ID	Spectral Matches	-10lgP	RT	Unique?	Accession	Peptide ID	Spectral Matches	-10lgP	RT	Unique?
TMEM43	1	1	1	0	1	4		tr|A0A0S2Z5N2|A0A0S2Z5N2_HUMAN	H.VVTWLPR.G	1	20.36	18.1	Y	tr|A0A0S2Z5N2|A0A0S2Z5N2_HUMAN	H.VVTWLPR.G	1	17.44	18.1	Y	tr|A0A0S2Z5N2|A0A0S2Z5N2_HUMAN	H.VVTWLPR.G	1	20.56	17.68	Y							tr|A0A0S2Z5N2|A0A0S2Z5N2_HUMAN	H.VVTWLPR.G	1	15.92	19.53	Y
STE20-like serine/threonine-protein kinase/SLK	0	1	1	1	0	3								sp|Q9H2G2|SLK_HUMAN	L.KKIIQQQK.A	1	19.59	20.93	Y	sp|Q9H2G2|SLK_HUMAN	L.KKIIQQQK.A	2	24.39	20.87	Y	sp|Q9H2G2|SLK_HUMAN	L.KKIIQQQK.A	1	20.52	21.1	Y
FER1L6	0	1	1	1	0	3								sp|Q2WGJ9|FR1L6_HUMAN	E.AKGIIQQQK.K	1	16.62	20.98	Y	tr|K7EJL9|K7EJL9_HUMAN	Q.PPVAEATPR.S	1	22.85	16.03	Y	sp|Q2WGJ9|FR1L6_HUMAN	E.AKGIIQQQK.K	1	19.81	21.12	Y
Periplakin/PPL	1	0	1	0	0	2		tr|K7EKI8|K7EKI8_HUMAN	K.FSIEEALQSGR.L	1	15.92	37.97	Y							tr|K7EKI8|K7EKI8_HUMAN	E.EAALAAK.F	1	15.11	16.84	Y
APC variant protein	1	0	1	0	0	2		tr|Q4LE70|Q4LE70_HUMAN	K.NASSIPR.S	1	16.35	17.56	Y							tr|Q4LE70|Q4LE70_HUMAN	K.NASSIPR.S	1	17.88	17.12	Y
MANBA	0	1	0	1	0	2								sp|O00462|MANBA_HUMAN	S.VTAEVAYQIK.R	1	19.45	3.78	Y							tr|A7LFP5|A7LFP5_HUMAN	S.VTAEVAYQIK.R	1	22.8	4.64	Y
BAZ2B	0	1	0	1	0	2								tr|H7C092|H7C092_HUMAN	M.QWC(+57.02)LLKEEDVIPR.I	1	16.4	26.14	Y							tr|Q3B7K5|Q3B7K5_HUMAN	M.ESGER.L	1	17.04	50.26	Y
Fat3	0	0	1	0	1	2														tr|E9PQ73|E9PQ73_HUMAN	L.GGQVR.Y	1	19.16	3.17	Y							tr|E9PQ73|E9PQ73_HUMAN	L.GGQVR.Y	1	15.36	3.12	Y
RMDN2	0	0	1	1	0	2														tr|A0A0A0MSD2|A0A0A0MSD2_HUMAN	R.RRRFSSR.K	1	15.18	12.84	Y	tr|A0A0C4DFM4|A0A0C4DFM4_HUMAN	R.RRRFSSR.K	2	17.47	13.31	Y
CFAP47	0	0	1	1	0	2														sp|Q6ZTR5|CFA47_HUMAN	C.QVGNVTQK.H	1	17.61	6.91	Y	sp|Q6ZTR5|CFA47_HUMAN	R.LPITVH.N	1	15.41	56.8	Y
LRRC41/Muf1	0	1	0	1	0	2								tr|A0A087X0S7|A0A087X0S7_HUMAN	K.GLSTQAIWRR.L	1	22.3	23.2	Y							tr|A0A087X0S7|A0A087X0S7_HUMAN	F.ELCGR.A	2	15.77	51.19	Y
AHCTF1/ELYS	1	0	0	1	0	2		sp|Q8WYP5|ELYS_HUMAN	L.EDELK.D	1	15.33	4.41	Y													sp|Q8WYP5|ELYS_HUMAN	R.ESVMR.Q	1	18.59	43.74	Y
ALMS1	0	0	1	1	0	2														tr|A0A087WV20|A0A087WV20_HUMAN	D.RHPCAFR.S	1	15.95	16.87	Y	tr|D6W5H5|D6W5H5_HUMAN	S.SYSQR.E	1	16.01	12.54	Y
KRT23 (Histone deacetylase inducible)	0	0	1	1	0	2														tr|Q8TC04|Q8TC04_HUMAN	A.SPATVQSR.Q	1	21.56	13.76	Y	tr|Q8TC04|Q8TC04_HUMAN	A.SPATVQSR.Q	2	21.59	14.22	Y

### Sheet: Run 1
Isoform 1															Isoform 4															Isoform 5
	Run 1	Run 2	Run 3	Run 4	Run 5			Run 1								Run 1	Run 2	Run 3	Run 4	Run 5			Run 1								Run 1	Run 2	Run 3	Run 4	Run 5			Run 1
	i1	i1	i1	i1	i1	Total		Accession	Peptide ID	Spectral Matches	-10lgP	RT	Unique?			i4	i4	i4	i4	i4	Total		Accession	Peptide ID	Spectral Matches	-10lgP	RT	Unique?			i5	i5	i5	i5	i5	Total		Accession	Peptide ID	Spectral Matches	-10lgP	RT	Unique?
Periplakin/PPL	0	1	0	0	1	2									TMEM43	1	1	0	1	1	4		tr|A0A0S2Z5N2|A0A0S2Z5N2_HUMAN	H.VVTWLPR.G	1	19.17	18.1	Y		TMEM43	1	1	1	0	1	4		tr|A0A0S2Z5N2|A0A0S2Z5N2_HUMAN	H.VVTWLPR.G	1	20.36	18.1	Y
STE20-like serine/threonine-protein kinase/SLK	0	0	1	1	0	2									SEPT8	1	1	0	1	0	3		tr|A0A087X142|A0A087X142_HUMAN	N.ILC(+57.02)VGETGIGK.S	1	52.46	20.64	Y		STE20-like serine/threonine-protein kinase/SLK	0	1	1	1	0	3
APC variant protein	1	0	0	1	0	2		tr|Q4LE70|Q4LE70_HUMAN	K.NASSIPR.S	1	15.81	17.47	Y		FER1L6	0	1	1	1	0	3									FER1L6	0	1	1	1	0	3
KIAA0423/FAM179B/Crescerin	0	0	1	1	0	2									MICALCL	1	1	0	0	1	3		sp|Q6ZW33|MICLK_HUMAN	V.RPLLLPR.A	1	17.99	17.51	Y		Periplakin/PPL	1	0	1	0	0	2		tr|K7EKI8|K7EKI8_HUMAN	K.FSIEEALQSGR.L	1	15.92	37.97	Y
SCL/TAL1 interrupting locus/STIL	0	0	1	1	0	2									STE20-like serine/threonine-protein kinase/SLK	0	0	1	1	0	2									APC variant protein	1	0	1	0	0	2		tr|Q4LE70|Q4LE70_HUMAN	K.NASSIPR.S	1	16.35	17.56	Y
HERC1	1	0	1	0	0	2		tr|A0A024R5W0|A0A024R5W0_HUMAN	L.LGVVK.E	1	17.86	3.03	Y		MAP1A	0	1	0	1	0	2									MANBA	0	1	0	1	0	2
Sterile alpha motif domain containing 11 splice variant ASV23/SAMD11	0	0	1	1	0	2									APC variant protein	1	0	1	0	0	2		tr|Q4LE70|Q4LE70_HUMAN	K.NASSIPR.S	1	22.83	18.21	Y		BAZ2B	0	1	0	1	0	2
KRT23 (Histone deacetylase inducible)	0	0	1	1	0	2									MANBA	0	0	1	1	0	2									Fat3	0	0	1	0	1	2
FKSG42/RacGAP1P Pseudogene	0	0	1	1	0	2									RNF213	0	0	1	1	0	2									RMDN2	0	0	1	1	0	2
															NEFL	0	1	0	1	0	2									CFAP47	0	0	1	1	0	2
															GML	0	0	1	1	0	2									LRRC41/Muf1	0	1	0	1	0	2
															CREBBP	0	1	1	0	0	2									AHCTF1/ELYS	1	0	0	1	0	2		sp|Q8WYP5|ELYS_HUMAN	L.EDELK.D	1	15.33	4.41	Y
															AKAP13	1	0	0	0	1	2		tr|A0A087WTD7|A0A087WTD7_HUMAN	P.VSLPR.R	1	17.18	17.39	Y		ALMS1	0	0	1	1	0	2
															KRT23 (Histone deacetylase inducible)	0	0	1	1	0	2									KRT23 (Histone deacetylase inducible)	0	0	1	1	0	2

### Sheet: Run 2
Isoform 1															Isoform 4															Isoform 5
	Run 1	Run 2	Run 3	Run 4	Run 5			Run 2								Run 1	Run 2	Run 3	Run 4	Run 5			Run 2								Run 1	Run 2	Run 3	Run 4	Run 5			Run 2
	i1	i1	i1	i1	i1	Total		Accession	Peptide ID	Spectral Matches	-10lgP	RT	Unique?			i4	i4	i4	i4	i4	Total		Accession	Peptide ID	Spectral Matches	-10lgP	RT	Unique?			i5	i5	i5	i5	i5	Total		Accession	Peptide ID	Spectral Matches	-10lgP	RT	Unique?
Periplakin/PPL	0	1	0	0	1	2		tr|K7EQ71|K7EQ71_HUMAN	R.RGPQ(+.98)VEVK.E	1	15.61	7.71	Y		TMEM43	1	1	0	1	1	4		tr|A0A0S2Z5N2|A0A0S2Z5N2_HUMAN	H.VVTWLPR.G	1	18.99	18.08	Y		TMEM43	1	1	1	0	1	4		tr|A0A0S2Z5N2|A0A0S2Z5N2_HUMAN	H.VVTWLPR.G	1	17.44	18.1	Y
STE20-like serine/threonine-protein kinase/SLK	0	0	1	1	0	2									SEPT8	1	1	0	1	0	3		tr|A6NFQ9|A6NFQ9_HUMAN	N.ILC(+57.02)VGETGIGK.S	1	27.67	20.63	Y		STE20-like serine/threonine-protein kinase/SLK	0	1	1	1	0	3		sp|Q9H2G2|SLK_HUMAN	L.KKIIQQQK.A	1	19.59	20.93	Y
APC variant protein	1	0	0	1	0	2									FER1L6	0	1	1	1	0	3		sp|Q2WGJ9|FR1L6_HUMAN	E.AKGIIQQQK.K	1	19.71	20.57	Y		FER1L6	0	1	1	1	0	3		sp|Q2WGJ9|FR1L6_HUMAN	E.AKGIIQQQK.K	1	16.62	20.98	Y
KIAA0423/FAM179B/Crescerin	0	0	1	1	0	2									MICALCL	1	1	0	0	1	3		sp|Q6ZW33|MICLK_HUMAN	V.RPLLLPR.A	1	16.7	16.87	Y		Periplakin/PPL	1	0	1	0	0	2
SCL/TAL1 interrupting locus/STIL	0	0	1	1	0	2									STE20-like serine/threonine-protein kinase/SLK	0	0	1	1	0	2									APC variant protein	1	0	1	0	0	2
HERC1	1	0	1	0	0	2									MAP1A	0	1	0	1	0	2		tr|E9PGC8|E9PGC8_HUMAN	P.ATSGK.V	1	15.04	36.46	Y		MANBA	0	1	0	1	0	2		sp|O00462|MANBA_HUMAN	S.VTAEVAYQIK.R	1	19.45	3.78	Y
Sterile alpha motif domain containing 11 splice variant ASV23/SAMD11	0	0	1	1	0	2									APC variant protein	1	0	1	0	0	2									BAZ2B	0	1	0	1	0	2		tr|H7C092|H7C092_HUMAN	M.QWC(+57.02)LLKEEDVIPR.I	1	19.98	26.14	Y
KRT23 (Histone deacetylase inducible)	0	0	1	1	0	2									MANBA	0	0	1	1	0	2									Fat3	0	0	1	0	1	2
FKSG42/RacGAP1P Pseudogene	0	0	1	1	0	2									RNF213	0	0	1	1	0	2									RMDN2	0	0	1	1	0	2
															NEFL	0	1	0	1	0	2		tr|A0A0S2Z4B1|A0A0S2Z4B1_HUMAN	Q.ELEDK.Q	1	15.63	4.34	Y		CFAP47	0	0	1	1	0	2
															GML	0	0	1	1	0	2									LRRC41/Muf1	0	1	0	1	0	2		tr|A0A087X0S7|A0A087X0S7_HUMAN	K.GLSTQAIWRR.L	1	22.3	23.2	Y
															CREBBP	0	1	1	0	0	2		sp|Q92793|CBP_HUMAN	R.HDC(+57.02)PVCLPLK.N	1	15.92	31.01	Y		AHCTF1/ELYS	1	0	0	1	0	2
															AKAP13	1	0	0	0	1	2									ALMS1	0	0	1	1	0	2
															KRT23 (Histone deacetylase inducible)	0	0	1	1	0	2									KRT23 (Histone deacetylase inducible)	0	0	1	1	0	2

### Sheet: Run 3
Isoform 1															Isoform 4															Isoform 5
	Run 1	Run 2	Run 3	Run 4	Run 5			Run 3								Run 1	Run 2	Run 3	Run 4	Run 5			Run 3								Run 1	Run 2	Run 3	Run 4	Run 5			Run 3
	i1	i1	i1	i1	i1	Total		Accession	Peptide ID	Spectral Matches	-10lgP	RT	Unique?			i4	i4	i4	i4	i4	Total		Accession	Peptide ID	Spectral Matches	-10lgP	RT	Unique?			i5	i5	i5	i5	i5	Total		Accession	Peptide ID	Spectral Matches	-10lgP	RT	Unique?
Periplakin/PPL	0	1	0	0	1	2									TMEM43	1	1	0	1	1	4									TMEM43	1	1	1	0	1	4		tr|A0A0S2Z5N2|A0A0S2Z5N2_HUMAN	H.VVTWLPR.G	1	20.56	17.68	Y
STE20-like serine/threonine-protein kinase/SLK	0	0	1	1	0	2		sp|Q9H2G2|SLK_HUMAN	L.KKIIQQQK.A	3	23.84	21.07	Y		SEPT8	1	1	0	1	0	3									STE20-like serine/threonine-protein kinase/SLK	0	1	1	1	0	3		sp|Q9H2G2|SLK_HUMAN	L.KKIIQQQK.A	2	24.39	20.87	Y
APC variant protein	1	0	0	1	0	2									FER1L6	0	1	1	1	0	3		sp|Q2WGJ9|FR1L6_HUMAN	E.AKGIIQQQK.K	3	27.69	20.82	Y		FER1L6	0	1	1	1	0	3		tr|K7EJL9|K7EJL9_HUMAN	Q.PPVAEATPR.S	1	22.85	16.03	Y
KIAA0423/FAM179B/Crescerin	0	0	1	1	0	2		tr|G3XAE9|G3XAE9_HUMAN	R.GAAGDH.G	1	16.77	52.73	Y		MICALCL	1	1	0	0	1	3									Periplakin/PPL	1	0	1	0	0	2		tr|K7EKI8|K7EKI8_HUMAN	E.EAALAAK.F	1	15.11	16.84	Y
SCL/TAL1 interrupting locus/STIL	0	0	1	1	0	2		tr|Q5T0D0|Q5T0D0_HUMAN	S.TLNSR.Q	1	20.39	17.01	Y		STE20-like serine/threonine-protein kinase/SLK	0	0	1	1	0	2		sp|Q9H2G2|SLK_HUMAN	L.KKIIQQQK.A	2	22.33	20.44	Y		APC variant protein	1	0	1	0	0	2		tr|Q4LE70|Q4LE70_HUMAN	K.NASSIPR.S	1	17.88	17.12	Y
HERC1	1	0	1	0	0	2		tr|A0A024R5W0|A0A024R5W0_HUMAN	K.VKICDMQ(+.98)MR.G	1	17.43	17.1	Y		MAP1A	0	1	0	1	0	2									MANBA	0	1	0	1	0	2
Sterile alpha motif domain containing 11 splice variant ASV23/SAMD11	0	0	1	1	0	2		tr|I7G283|I7G283_HUMAN	R.GDPATA.D	1	15.75	41.31	Y		APC variant protein	1	0	1	0	0	2		tr|A1YR11|A1YR11_HUMAN	K.NASSIPR.S	1	23.02	16.81	Y		BAZ2B	0	1	0	1	0	2
KRT23 (Histone deacetylase inducible)	0	0	1	1	0	2		tr|Q8TC04|Q8TC04_HUMAN	A.SPATVQSR.Q	2	21.94	14.22	Y		MANBA	0	0	1	1	0	2		tr|E9PFW2|E9PFW2_HUMAN	T.AEVAYQIK.R	1	17.9	3.76	Y		Fat3	0	0	1	0	1	2		tr|E9PQ73|E9PQ73_HUMAN	L.GGQVR.Y	1	19.16	3.17	Y
FKSG42/RacGAP1P Pseudogene	0	0	1	1	0	2		tr|Q9BZ74|Q9BZ74_HUMAN	P.TLNSR.Q	1	20.39	17.01	Y		RNF213	0	0	1	1	0	2		sp|Q63HN8|RN213_HUMAN	R.GLPPV.V	1	16.27	53.25	Y		RMDN2	0	0	1	1	0	2		tr|A0A0A0MSD2|A0A0A0MSD2_HUMAN	R.RRRFSSR.K	1	15.18	12.84	Y
															NEFL	0	1	0	1	0	2									CFAP47	0	0	1	1	0	2		sp|Q6ZTR5|CFA47_HUMAN	C.QVGNVTQK.H	1	17.61	6.91	Y
															GML	0	0	1	1	0	2		sp|Q99445|GML_HUMAN	S.IRINSR.E	1	21.38	14.09	Y		LRRC41/Muf1	0	1	0	1	0	2
															CREBBP	0	1	1	0	0	2		tr|I3L466|I3L466_HUMAN	T.EPDPGESK.G	1	22.42	4.36	Y		AHCTF1/ELYS	1	0	0	1	0	2
															AKAP13	1	0	0	0	1	2									ALMS1	0	0	1	1	0	2		tr|A0A087WV20|A0A087WV20_HUMAN	D.RHPCAFR.S	1	15.95	16.87	Y
															KRT23 (Histone deacetylase inducible)	0	0	1	1	0	2		tr|Q8TC04|Q8TC04_HUMAN	A.SPATVQSR.Q	5	22.24	13.96	Y		KRT23 (Histone deacetylase inducible)	0	0	1	1	0	2		tr|Q8TC04|Q8TC04_HUMAN	A.SPATVQSR.Q	1	21.56	13.76	Y

### Sheet: Run 4
Isoform 1															Isoform 4															Isoform 5
	Run 1	Run 2	Run 3	Run 4	Run 5			Run 4								Run 1	Run 2	Run 3	Run 4	Run 5			Run 4								Run 1	Run 2	Run 3	Run 4	Run 5			Run 4
	i1	i1	i1	i1	i1	Total		Accession	Peptide ID	Spectral Matches	-10lgP	RT	Unique?			i4	i4	i4	i4	i4	Total		Accession	Peptide ID	Spectral Matches	-10lgP	RT	Unique?			i5	i5	i5	i5	i5	Total		Accession	Peptide ID	Spectral Matches	-10lgP	RT	Unique?
Periplakin/PPL	0	1	0	0	1	2									TMEM43	1	1	0	1	1	4		tr|A0A0S2Z5N2|A0A0S2Z5N2_HUMAN	H.VVTWLPR.G	1	18.53	18.26	Y		TMEM43	1	1	1	0	1	4
STE20-like serine/threonine-protein kinase/SLK	0	0	1	1	0	2		sp|Q9H2G2|SLK_HUMAN	L.KKIIQQQK.A	3	27.18	21.18	Y		SEPT8	1	1	0	1	0	3		tr|B7ZVZ1|B7ZVZ1_HUMAN	R.FSNAEPEPR.S	1	28.2	8.28	Y		STE20-like serine/threonine-protein kinase/SLK	0	1	1	1	0	3		sp|Q9H2G2|SLK_HUMAN	L.KKIIQQQK.A	1	20.52	21.1	Y
APC variant protein	1	0	0	1	0	2		sp|P25054|APC_HUMAN	K.NASSIPR.S	1	25.49	17.55	Y		FER1L6	0	1	1	1	0	3		sp|Q2WGJ9|FR1L6_HUMAN	E.AKGIIQQQK.K	3	25.13	21.13	Y		FER1L6	0	1	1	1	0	3		sp|Q2WGJ9|FR1L6_HUMAN	E.AKGIIQQQK.K	1	19.81	21.12	Y
KIAA0423/FAM179B/Crescerin	0	0	1	1	0	2		tr|G3XAE9|G3XAE9_HUMAN	R.GAAGDH.G	1	20.22	54.34	Y		MICALCL	1	1	0	0	1	3									Periplakin/PPL	1	0	1	0	0	2
SCL/TAL1 interrupting locus/STIL	0	0	1	1	0	2		tr|B7ZLW5|B7ZLW5_HUMAN	S.TLNSR.Q	1	17.54	17.16	Y		STE20-like serine/threonine-protein kinase/SLK	0	0	1	1	0	2		sp|Q9H2G2|SLK_HUMAN	L.KKIIQQQK.A	1	26.02	21.22	Y		APC variant protein	1	0	1	0	0	2
HERC1	1	0	1	0	0	2									MAP1A	0	1	0	1	0	2		tr|E9PGC8|E9PGC8_HUMAN	V.GRGGRR.R	2	16.53	55.4	Y		MANBA	0	1	0	1	0	2		tr|A7LFP5|A7LFP5_HUMAN	S.VTAEVAYQIK.R	1	22.8	4.64	Y
Sterile alpha motif domain containing 11 splice variant ASV23/SAMD11	0	0	1	1	0	2		tr|I7G283|I7G283_HUMAN	R.GDPATA.D	1	15.49	39.87	Y		APC variant protein	1	0	1	0	0	2									BAZ2B	0	1	0	1	0	2		tr|Q3B7K5|Q3B7K5_HUMAN	M.ESGER.L	1	17.04	50.26	Y
KRT23 (Histone deacetylase inducible)	0	0	1	1	0	2		tr|Q8TC04|Q8TC04_HUMAN	A.SPATVQSR.Q	2	21.35	14.32	Y		MANBA	0	0	1	1	0	2		sp|O00462|MANBA_HUMAN	S.VTAEVAYQIK.R	3	24.62	4.4	Y		Fat3	0	0	1	0	1	2
FKSG42/RacGAP1P Pseudogene	0	0	1	1	0	2		tr|H0YIK5|H0YIK5_HUMAN	S.TLNSR.Q	1	19.94	17.23	Y		RNF213	0	0	1	1	0	2		tr|A0A0A0MTR7|A0A0A0MTR7_HUMAN	R.GLPPV.V	1	18.22	53.93	Y		RMDN2	0	0	1	1	0	2		tr|A0A0C4DFM4|A0A0C4DFM4_HUMAN	R.RRRFSSR.K	2	17.47	13.31	Y
															NEFL	0	1	0	1	0	2		tr|I6L9F6|I6L9F6_HUMAN	H.ISSVR.S	1	21.17	3.84	Y		CFAP47	0	0	1	1	0	2		sp|Q6ZTR5|CFA47_HUMAN	R.LPITVH.N	1	15.41	56.8	Y
															GML	0	0	1	1	0	2		sp|Q99445|GML_HUMAN	S.IRINSR.E	2	20.14	14.28	Y		LRRC41/Muf1	0	1	0	1	0	2		tr|A0A087X0S7|A0A087X0S7_HUMAN	F.ELCGR.A	2	15.77	51.19	Y
															CREBBP	0	1	1	0	0	2									AHCTF1/ELYS	1	0	0	1	0	2		sp|Q8WYP5|ELYS_HUMAN	R.ESVMR.Q	1	18.59	43.74	Y
															AKAP13	1	0	0	0	1	2									ALMS1	0	0	1	1	0	2		tr|D6W5H5|D6W5H5_HUMAN	S.SYSQR.E	1	16.01	12.54	Y
															KRT23 (Histone deacetylase inducible)	0	0	1	1	0	2		tr|A0A024R1X9|A0A024R1X9_HUMAN	A.SPATVQSR.Q	2	20.33	14.3	Y		KRT23 (Histone deacetylase inducible)	0	0	1	1	0	2		tr|Q8TC04|Q8TC04_HUMAN	A.SPATVQSR.Q	2	21.59	14.22	Y

### Sheet: Run 5
Isoform 1															Isoform 4															Isoform 5
	Run 1	Run 2	Run 3	Run 4	Run 5			Run 5								Run 1	Run 2	Run 3	Run 4	Run 5			Run 5								Run 1	Run 2	Run 3	Run 4	Run 5			Run 5
	i1	i1	i1	i1	i1	Total		Accession	Peptide ID	Spectral Matches	-10lgP	RT	Unique?			i4	i4	i4	i4	i4	Total		Accession	Peptide ID	Spectral Matches	-10lgP	RT	Unique?			i5	i5	i5	i5	i5	Total		Accession	Peptide ID	Spectral Matches	-10lgP	RT	Unique?
Periplakin/PPL	0	1	0	0	1	2		tr|K7EKI8|K7EKI8_HUMAN	R.ARLQ(+.98)SPATKV.K	1	15.03	21.26	Y		TMEM43	1	1	0	1	1	4		tr|A0A0S2Z5N2|A0A0S2Z5N2_HUMAN	H.VVTWLPR.G	1	20.18	19.64	Y		TMEM43	1	1	1	0	1	4		tr|A0A0S2Z5N2|A0A0S2Z5N2_HUMAN	H.VVTWLPR.G	1	15.92	19.53	Y
STE20-like serine/threonine-protein kinase/SLK	0	0	1	1	0	2									SEPT8	1	1	0	1	0	3									STE20-like serine/threonine-protein kinase/SLK	0	1	1	1	0	3
APC variant protein	1	0	0	1	0	2									FER1L6	0	1	1	1	0	3									FER1L6	0	1	1	1	0	3
KIAA0423/FAM179B/Crescerin	0	0	1	1	0	2									MICALCL	1	1	0	0	1	3		sp|Q6ZW33|MICLK_HUMAN	V.RPLLLPR.A	1	20.13	18.84	Y		Periplakin/PPL	1	0	1	0	0	2
SCL/TAL1 interrupting locus/STIL	0	0	1	1	0	2									STE20-like serine/threonine-protein kinase/SLK	0	0	1	1	0	2									APC variant protein	1	0	1	0	0	2
HERC1	1	0	1	0	0	2									MAP1A	0	1	0	1	0	2									MANBA	0	1	0	1	0	2
Sterile alpha motif domain containing 11 splice variant ASV23/SAMD11	0	0	1	1	0	2									APC variant protein	1	0	1	0	0	2									BAZ2B	0	1	0	1	0	2
KRT23 (Histone deacetylase inducible)	0	0	1	1	0	2									MANBA	0	0	1	1	0	2									Fat3	0	0	1	0	1	2		tr|E9PQ73|E9PQ73_HUMAN	L.GGQVR.Y	1	15.36	3.12	Y
FKSG42/RacGAP1P Pseudogene	0	0	1	1	0	2									RNF213	0	0	1	1	0	2									RMDN2	0	0	1	1	0	2
															NEFL	0	1	0	1	0	2									CFAP47	0	0	1	1	0	2
															GML	0	0	1	1	0	2									LRRC41/Muf1	0	1	0	1	0	2
															CREBBP	0	1	1	0	0	2									AHCTF1/ELYS	1	0	0	1	0	2
															AKAP13	1	0	0	0	1	2		tr|A0A087WTD7|A0A087WTD7_HUMAN	V.VGPVSLPR.R	1	28.47	18.91	Y		ALMS1	0	0	1	1	0	2
															KRT23 (Histone deacetylase inducible)	0	0	1	1	0	2									KRT23 (Histone deacetylase inducible)	0	0	1	1	0	2
