## Supplemental Table S3 for "Proteomic profiling of the oncogenic septin 9 reveals isoform-specific interactions in breast cancer cells"

### Sheet: Isoform 1
User Input	Mapped Gene Symbol	Num of Expt. (found/total)	CRAPome Score	Percentage	Ave SC	Max SC
PDE4DIP	PDE4DIP	3 / 411	3	0.729927	1.3	2
PPL	PPL	4 / 411	4	0.973236	1.8	3
SLK	SLK	41 / 411	41	9.97567	9.8	43
SLC25A5	SLC25A5	223 / 411	223	54.2579	7.1	58
APC	APC	18 / 411	18	4.37956	4.4	11
ANK3	ANK3	15 / 411	15	3.64964	1.7	4
NIN	NIN	7 / 411	7	1.70316	1	1
FAM179B	FAM179B	3 / 411	3	0.729927	1	1
STIL	STIL	0 / 411	0	0	0	0
SPATA7	SPATA7	19 / 411	19	4.62287	2.3	11
HERC1	HERC1	1 / 411	1	0.243309	1	1
ACTA2	ACTA2	351 / 411	351	85.4015	18.6	294
SAMD11	SAMD11	2 / 411	2	0.486618	1.5	2
KRT23	KRT23	46 / 411	46	11.1922	1.9	12
KRT7	KRT7	155 / 411	155	37.7129	8.1	146
KRT2	KRT2	356 / 411	356	86.618	44.6	629
KRT75	KRT75	276 / 411	276	67.1533	9.5	80
KRT79	KRT79	251 / 411	251	61.0706	8.5	83
SEMA6C	SEMA6C	1 / 411	1	0.243309	1	1
RACGAP1	RACGAP1	35 / 411	35	8.51582	5.6	37
MYBPC3	MYBPC3	0 / 411	0	0	0	0
TTN	TTN	15 / 411	15	3.64964	1.4	3

### Sheet: Isoform 4
User Input	Mapped Gene Symbol	Num of Expt. (found/total)	CRAPome Score	Percentage	Ave SC	Max SC
SLK	SLK	41 / 411	41	9.97567	9.8	43
TTN	TTN	15 / 411	15	3.64964	1.4	3
DSP	DSP	126 / 411	126	30.6569	19.4	237
MAP1A	MAP1A	29 / 411	29	7.05596	3.3	30
APC	APC	18 / 411	18	4.37956	4.4	11
TMEM43	TMEM43	4 / 411	4	0.973236	4	10
FER1L6	FER1L6	1 / 411	1	0.243309	1	1
MICALCL	MICALCL	0 / 411	0	0	0	0
MANBA	MANBA	1 / 411	1	0.243309	1	1
RNF213	RNF213	1 / 411	1	0.243309	1	1
NEFL	Invalid identifier / gene not available		0	0
GML	GML	0 / 411	0	0	0	0
CREBBP	EP300	2 / 411	2	0.486618	1.5	2
AKAP13	AKAP13	3 / 411	3	0.729927	1	1
KRT23	KRT23	46 / 411	46	11.1922	1.9	12
KRT7	KRT7	155 / 411	155	37.7129	8.1	146
KRT10	KRT10	355 / 411	355	86.3747	65	824

### Sheet: Isoform 5
User Input	Mapped Gene Symbol	Num of Expt. (found/total)	CRAPome Score	Percentage	Ave SC	Max SC
PDE4DIP	PDE4DIP	3 / 411	3	0.729927	1.3	2
PPL	PPL	4 / 411	4	0.973236	1.8	3
SLK	SLK	41 / 411	41	9.97567	9.8	43
TTN	TTN	15 / 411	15	3.64964	1.4	3
APC	APC	18 / 411	18	4.37956	4.4	11
TMEM43	TMEM43	4 / 411	4	0.973236	4	10
FER1L6	FER1L6	1 / 411	1	0.243309	1	1
MANBA	MANBA	1 / 411	1	0.243309	1	1
BAZ2B	BAZ2B	1 / 411	1	0.243309	1	1
FAT3	FAT3	0 / 411	0	0	0	0
SRRM2	SRRM2	141 / 411	141	34.3066	24.3	284
RMDN1	RMDN1	1 / 411	1	0.243309	1	1
CFAP47	Invalid identifier / gene not available			0
LRRC41	LRRC41	4 / 411	4	0.973236	1	1
AHCTF1	AHCTF1	45 / 411	45	10.9489	30.7	124
ALMS1	ALMS1	17 / 411	17	4.13625	3.5	10
VPS13D	VPS13D	5 / 411	5	1.21655	1	1
KRT23	KRT23	46 / 411	46	11.1922	1.9	12
KRT7	KRT7	155 / 411	155	37.7129	8.1	146
KRT79	KRT79	251 / 411	251	61.0706	8.5	83
ACT	ACTG2	351 / 411	351	85.4015	18.5	293
