## Supplemental Table S4 for "Proteomic profiling of the oncogenic septin 9 reveals isoform-specific interactions in breast cancer cells"

### Sheet: Localization - Isoform 1
	Cytoskeleton	Adhesion	Plasma Membrane	Endolysosome	Mitochondria	Centrosome	Cilia	Nucleus	Golgi	Cytosol	MTs	Actin	Ifs	Spectrin
Myomegalin	X					X			X		X
Periplakin	X	X	X										X
SLK	X	X	X							x	X
APC	X	X	X			X		X			X	X	X
ANK3	X		X	x								X		X
NIN	X					X	X				X
Crescerin-1	X						X				X
STIL						X	X
HERC1			x						X	x
SAMD11								X
KRT23	X												X
SEMA6C			X
RacGAP1		X	X
Titin	X										X	X
Total count	9	4	7	1	0	4	3	2	2	2	6	3	3	1
Percentage	26.4706	11.7647	20.5882	2.94118	0	11.7647	8.82353	5.88235	5.88235	5.88235	46.1538	23.0769	23.0769	7.69231
Overall total	34										13

### Sheet: Localization - Isoform 4
	Cytoskeleton	Adhesion	Plasma Membrane	Endolysosome	Mitochondria	Centrosome	Cilia	Nucleus	Golgi	Cytosol	MTs	Actin	Ifs	Spectrin
SLK	X	x	x							x	X
Titin	X										X	X
Desmoplakin	x	x	x										x
MAP1A	X										X
APC	X	x	x			x		x			x	x	x
TMEM43								X
FER1L6			X	X					X
MICAL	X											X
MANBA				X
RNF213/mysterin (AAA ATPase)										X
NEFL	X												X
GML			x
CREBBP								X
AKAP13			X							X
KRT23	X												X
Total count	8	3	6	2	0	1	0	3	1	3	4	3	4	0
Percentage	29.6296	11.1111	22.2222	7.40741	0	3.7037	0	11.1111	3.7037	11.1111	36.3636	27.2727	36.3636	0
Overall total	27										11

### Sheet: Localization - Isoform 5
	Cytoskeleton	Adhesion	Plasma Membrane	Endolysosome	Mitochondria	Centrosome	Cilia	Nucleus	Golgi	Cytosol	MTs	Actin	Ifs	Spectrin
Myomegalin	X					x			x		X
Periplakins	X	X	x										X
SLK	X	x	x							x	X
Titin	X										X	X
APC	X	x	x			X		x			X	X	X
TMEM43								X
FER1L6			X	X					X
MANBA				X
BAZ2B								X
Fat3		X	X
SRRM2								x
RMDN2	X										X
CFAP47							X
LRRC41/Muf1								x
AHCTF1/ELYS								X
ALMS1	X			X		x	x				X
Vps13D					X
KRT23	X												X
Total count	8	4	5	3	1	3	2	6	2	1	6	2	3	0
Percentage	22.8571	11.4286	14.2857	8.57143	2.85714	8.57143	5.71429	17.1429	5.71429	2.85714	54.5455	18.1818	27.2727	0
Overall total	35										11

### Sheet: Function - Isoform 1
	Cytosk	MAP	ABP	GAP/GEF	Ubiquitination	Kinase	Gene transcription/Chromatin organization	Memb/Cyto Adaptor	Cyt Regulator	Signaling	Memb Fusion	N-glycan Processing	Apoptosis	Cell Adhesion	Nuclear Pore Assembly	Mitophagy	mRNA splicing	Unknown
Myomegalin		X (MT dyn/nuc)							X
Periplakin								X						x
SLK						X			X	X			X	X
APC		X	X						X	X				X
ANK3								X
NIN									X
Crescerin-1		X							X
STIL									X
HERC1				X	X					X
SAMD11							X
KRT23	X
SEMA6C									X	X
RacGAP1		x		X				x	x	X				X
Titin			X						X
Total count	1	4	2	2	1	1	1	3	9	5	0	0	1	4	0	0	0	0
Percentage	2.94118	11.7647	5.88235	5.88235	2.94118	2.94118	2.94118	8.82353	26.4706	14.7059	0	0	2.94118	11.7647	0	0	0	0
Overall total	34

### Sheet: Function - Isoform 4
	Cytosk	MAP	ABP	GAP/GEF	Ubiquitination	Kinase	Gene transcription/Chromatin organization	Memb/Cyto Adaptor	Cyt Regulator	Signaling	Memb Fusion	N-glycan Processing	Apoptosis	Cell Adhesion	Nuclear Pore Assembly	Mitophagy	mRNA splicing	Unknown
SLK						X			X	X			X	X
Titin			X						X
Desmoplakin								x						x
MAP1A		X							X
APC		X	X						X	X				X
TMEM43								X		X
FER1L6											X
MICAL									X
MANBA												X
RNF213/mysterin (AAA ATPase)					X					X
NEFL	X								X
GML										X			X
CREBBP							X			X
AKAP13				X (RhoGEF)						X
KRT23	x
Total count	2	2	2	1	1	1	1	2	6	7	1	1	2	3	0	0	0	0
Percentage	6.25	6.25	6.25	3.125	3.125	3.125	3.125	6.25	18.75	21.875	3.125	3.125	6.25	9.375	0	0	0	0
Overall total	32

### Sheet: Function - Isoform 5
	Cytosk	MAP	ABP	GAP/GEF	Ubiquitination	Kinase	Gene Transcription/ Chromatin Organization	Memb/Cyto Adaptor	Cytokeletal Regulator	Signaling	Memb Fusion	N-glycan Processing	Apoptosis	Cell Adhesion	Nuclear Pore Assembly	Mitophagy	mRNA splicing	Unknown
Myomegalin		X							X
Periplakins								X						x
SLK						X			X	X			X	X
Titin			X						X
APC		X	X						X	X				X
TMEM43								X		X
FER1L6											X
MANBA												X
BAZ2B							X
Fat3														X
SRRM2																	x
RMDN2		X							X
CFAP47																		x
LRRC41/Muf1					x
AHCTF1/ELYS							X								X
ALMS1									X
Vps13D					X											X
KRT23	X
Total count	1	3	2	0	2	1	2	2	6	3	1	1	1	4	1	1	1	1
Percentage	3.0303	9.09091	6.06061	0	6.06061	3.0303	6.06061	6.06061	18.1818	9.09091	3.0303	3.0303	3.0303	12.1212	3.0303	3.0303	3.0303	3.0303
Overall total	33
